# Defining the molecular determinants of titin kinase by analysing distantly evolved fish orthologues

**DOI:** 10.1101/2025.08.04.668337

**Authors:** Till Dorendorf, Peter Gravenhorst, Olga Mayans

## Abstract

Titin kinase (TK) is a pseudokinase specific to the striated muscle of vertebrates. Embedded within the contractile sarcomere and flanked by extensible regulatory tails, TK is thought to sense mechanical signals arising from muscle function. Studies on TK to date have focused narrowly on the human representative. To investigate if a pseudokinase character is a hallmark of TK, we have studied sequences of distantly evolved fish representatives and rationalized conservation patterns by resolving the crystal structure of TK from medaka isoform *b.* We find that sequence alterations in catalytic motifs involved in ATP and magnesium binding, respectively θxK (θ: bulky hydrophobic residue) and EFG, are evolutionarily conserved in TK. Beyond the kinase domain, N- and C-terminal flanking tails show remarkable structural similarity across human and medaka orthologues, even though sequence conservation is limited to individual residues and short motifs: a YD-motif in the N-terminal tail; a [R/K]H[R/K]RYY sequence, a R-7x-R motif and position −2 of the latter in the C-terminal tail. We observe that motifs in the C-terminal tail consistently covary with the divergent functional motifs of TK, being part of its pseudokinase signature. In contrast, the proposed inhibition of the catalytic aspartate by a tyrosine residue from the P+1 loop is not significantly conserved outside mammals. Finally, based on these features and sequence clustering analysis, we propose a classification of titin gene duplicates from fish into *a* and *b* isoforms (*ttna* and *ttnb*) that can assist future comparative studies. A curated genomic annotation is provided here.
