## Supplementary Table S1 for "Defining the molecular determinants of titin kinase by analysing distantly evolved fish orthologues"

### Sheet: GeneNames
mammals	XP_063451534.1;33445-33788;titin isoform X1; Pan paniscus
mammals	PNI86607.1;33795-34138;TTN isoform 2; Pan troglodytes
mammals	XP_063551099.1;32962-33305;titin isoform X1; Gorilla gorilla gorilla
mammals	XP_054335268.1;33475-33818;titin isoform X1; Pongo pygmaeus
mammals	XP_045224251.1;33069-33412;titin isoform X27; Macaca fascicularis
mammals	XP_015287904.1;33016-33359;PREDICTED titin isoform X1;Macaca fascicularis
mammals	XP_025261387.1;32135-32478;titin isoform X1; Theropithecus gelada
mammals	XP_026310050.1;32123-32466;titin; Piliocolobus tephrosceles
mammals	XP_055145849.1;32166-32509;titin; Symphalangus syndactylus
mammals	XP_032148958.1;32364-32707;titin isoform X1; Sapajus apella
mammals	XP_054113410.1;31581-31924;titin isoform X18; Callithrix jacchus
mammals	XP_064229363.1;32645-32988;titin isoform X1; Aotus nancymaae
mammals	ELW63760.1;27311-27654;Titin; Tupaia chinensis
mammals	XP_060477955.1;33337-33680;titin isoform X2; Panthera onca
mammals	XP_011799441.1;32115-32458;PREDICTED titin;Colobus angolensis palliatus
mammals	XP_032263015.1;32252-32595;titin; Phoca vitulina
mammals	XP_045415280.1;32129-32472;titin isoform X2; Lemur catta
mammals	XP_044889969.1;33109-33452;titin isoform X10; Felis catus
mammals	XP_032211966.1;32909-33252;titin isoform X1; Mustela erminea
mammals	XP_054362091.1;30739-31082;titin isoform X2; Mirounga angustirostris
mammals	XP_029790176.1;32163-32506;titin; Suricata suricatta
mammals	XP_041629789.1;32384-32727;titin-like isoform X1; Vulpes lagopus
mammals	XP_054944794.1;32768-33111;titin; Physeter catodon
mammals	XP_032711906.1;32575-32918;titin isoform X1; Lontra canadensis
mammals	XP_011358282.1;31963-32306;titin; Pteropus vampyrus
mammals	XP_057172285.1;33270-33613;titin isoform X1; Ursus arctos
mammals	XP_036091652.1;28929-29272;titin isoform X3; Rousettus aegyptiacus
mammals	XP_044098363.1;32139-32482;titin isoform X1; Neogale vison
mammals	XP_012506216.1;32150-32493;PREDICTED titin;Propithecus coquereli
mammals	XP_021566711.1;31202-31545;titin isoform X2; Carlito syrichta
mammals	KAI5773311.1;31814-32157;TTN protein; Gulo gulo luscus
mammals	XP_062971702.1;31442-31785;titin isoform X19; Cynocephalus volans
mammals	XP_047628938.1;32171-32514;titin isoform X2; Phacochoerus africanus
mammals	XP_044922859.1;31470-31813;titin isoform X2; Mustela putorius furo
mammals	XP_059022899.1;32163-32506;titin isoform X4; Mustela lutreola
mammals	ELK04748.1;32393-32736;Titin; Pteropus alecto
mammals	XP_008565274.1;31920-32263;PREDICTED titin;Galeopterus variegatus
mammals	XP_020143940.1;29609-29952;titin isoform X46; Microcebus murinus
mammals	XP_049568540.1;31204-31547;titin isoform X2; Orcinus orca
mammals	XP_023369945.1;24725-25068;titin isoform X3; Otolemur garnettii
mammals	XP_045019681.1;32419-32762;titin isoform X16; Bubalus bubalis
mammals	XP_048664047.1;31143-31486;titin isoform X48; Marmota marmota marmota
mammals	XP_022425848.2;32511-32854;titin; Delphinapterus leucas
mammals	XP_032335724.1;33258-33601;titin isoform X50; Camelus ferus
mammals	XP_024588598.1;32140-32483;titin; Neophocaena asiaeorientalis asiaeorientalis
mammals	XP_059736125.1;33170-33513;titin isoform X1; Bos taurus
mammals	XP_058909563.1;31537-31880;titin isoform X3; Kogia breviceps
mammals	XP_014640143.1;31457-31800;PREDICTED titin;Ceratotherium simum simum
mammals	XP_061290151.1;33212-33555;titin isoform X1; Bos javanicus
mammals	XP_060008545.1;32887-33230;titin isoform X20; Lagenorhynchus albirostris
mammals	XP_052492352.1;31505-31848;titin isoform X3; Budorcas taxicolor
mammals	XP_027412306.1;32238-32581;titin isoform X5; Bos indicus x Bos taurus
mammals	XP_060991139.1;31741-32084;titin; Dama dama
mammals	XP_029080381.1;32141-32484;titin; Monodon monoceros
mammals	XP_007450794.1;33259-33602;PREDICTED titin-like;Lipotes vexillifer
mammals	XP_042100818.1;33142-33485;titin isoform X1; Ovis aries
mammals	XP_043750195.1;33071-33414;titin isoform X1; Cervus elaphus
mammals	XP_057602280.1;33195-33538;titin isoform X2; Hippopotamus amphibius kiboko
mammals	XP_026982791.1;32136-32479;titin; Lagenorhynchus obliquidens
mammals	XP_057359869.1;32935-33278;titin isoform X50; Manis pentadactyla
mammals	KAF0875369.1;24850-25193;TITIN protein, partial; Crocuta crocuta
mammals	XP_059961882.1;32143-32486;titin isoform X1; Mesoplodon densirostris
mammals	XP_040083653.1;32964-33307;titin isoform X1; Oryx dammah
mammals	XP_062044530.1;31221-31564;titin; Lepus europaeus
mammals	KAK2108752.1;17526-17869;hypothetical protein P7K49_013917; Saguinus oedipus
mammals	XP_017920706.1;32962-33305;PREDICTED titin isoform X1;Capra hircus
mammals	XP_058520667.1;32908-33251;titin isoform X2; Ochotona princeps
mammals	XP_004375522.1;32147-32490;titin; Trichechus manatus latirostris
mammals	XP_040853873.1;32132-32475;titin isoform X1; Ochotona curzoniae
mammals	XP_042544167.1;32126-32469;titin; Dipodomys spectabilis
mammals	XP_051704404.1;31059-31402;titin isoform X43; Oryctolagus cuniculus
mammals	KAJ1065357.1;33030-33373;hypothetical protein K5549_014362; Capra hircus
mammals	XP_017650393.1;31823-32166;titin isoform X1; Nannospalax galili
mammals	KAB0365074.1;29174-29517;hypothetical protein FD754_009230; Muntiacus muntjak
mammals	XP_064143513.1;32400-32743;titin; Loxodonta africana
mammals	XP_049743510.1;31615-31958;titin; Elephas maximus indicus
mammals	XP_036856219.1;32852-33194;titin isoform X2; Manis javanica
mammals	XP_023477870.1;31193-31536;titin isoform X32; Equus caballus
mammals	XP_034351483.1;32098-32441;titin isoform X1; Arvicanthis niloticus
mammals	KAK2502247.1;10330-10673;hypothetical protein MC885_016711; Smutsia gigantea
mammals	XP_061041412.1;32149-32492;titin; Eubalaena glacialis
mammals	XP_036109157.1;32038-32381;titin; Molossus molossus
mammals	XP_019509560.1;32165-32508;PREDICTED titin;Hipposideros armiger
mammals	XP_059784161.1;32590-32933;titin isoform X2; Balaenoptera ricei
mammals	XP_045698114.1;32357-32699;titin isoform X2; Phyllostomus hastatus
mammals	XP_045150514.1;31239-31582;titin isoform X1; Echinops telfairi
mammals	XP_054975712.1;31198-31541;titin; Sorex araneus
mammals	XP_021102802.1;32153-32496;titin; Heterocephalus glaber
mammals	XP_052579550.1;32100-32443;titin isoform X1; Peromyscus californicus insignis
mammals	XP_059559931.1;32066-32409;titin isoform X2; Myotis daubentonii
mammals	XP_016066098.1;31224-31567;PREDICTED titin;Miniopterus natalensis
mammals	XP_040601600.1;32335-32678;titin isoform X11; Mesocricetus auratus
mammals	XP_054579140.1;32101-32444;titin; Eptesicus fuscus
mammals	XP_036174590.1;32467-32810;titin isoform X2; Myotis myotis
mammals	MBZ3870793.1;36592-36935;Titin; Sciurus carolinensis
mammals	XP_013201294.1;32086-32429;titin isoform X1; Microtus ochrogaster
mammals	XP_036016413.1;32912-33255;titin isoform X1; Mus musculus
mammals	XP_029329032.1;32118-32461;titin isoform X47; Mus caroli
mammals	XP_032968159.1;31532-31875;titin isoform X2; Rhinolophus ferrumequinum
mammals	XP_023574853.1;31861-32204;titin isoform X7; Octodon degus
mammals	XP_006866764.1;33214-33557;PREDICTED titin-like;Chrysochloris asiatica
mammals	XP_057611553.1;31206-31549;titin; Chionomys nivalis
mammals	XP_053774785.1;32407-32749;titin isoform X2; Desmodus rotundus
mammals	XP_019594836.1;32337-32680;PREDICTED titin isoform X1;Rhinolophus sinicus
mammals	EGW08606.1;33807-34150;Titin; Cricetulus griseus
mammals	XP_051040366.1;32129-32472;titin; Phodopus roborovskii
mammals	KAJ8788609.1;14095-14438;hypothetical protein J1605_005340; Eschrichtius robustus
mammals	XP_054418511.1;32170-32512;titin isoform X2; Pteronotus mesoamericanus
mammals	XP_006879017.1;33266-33609;PREDICTED titin-like;Elephantulus edwardii
mammals	XP_045431180.1;32245-32588;titin isoform X2; Pipistrellus kuhlii
mammals	XP_052038726.1;31258-31601;titin isoform X2; Apodemus sylvaticus
mammals	XP_042131450.1;31288-31631;titin isoform X1; Peromyscus maniculatus bairdii
mammals	CAK6448447.1;31471-31814;unnamed protein product; Pipistrellus nathusii
mammals	XP_049976940.1;31225-31568;titin isoform X2; Microtus fortis
mammals	XP_053521055.1;31142-31484;titin isoform X2; Artibeus jamaicensis
mammals	KAK7810513.1;28795-29138;hypothetical protein U0070_006900, partial; Myodes glareolus
mammals	XP_055966106.1;31980-32323;titin; Sorex fumeus
mammals	XP_036900258.1;31253-31595;titin isoform X2; Sturnira hondurensis
mammals	XP_044525677.1;32162-32504;titin; Gracilinanus agilis
mammals	XP_045004453.1;31216-31559;titin isoform X2; Jaculus jaculus
mammals	XP_032759429.1;31274-31617;titin isoform X2; Rattus rattus
mammals	XP_056650038.1;32071-32413;titin isoform X3; Monodelphis domestica
mammals	XP_058156554.1;31504-31847;titin isoform X2; Dasypus novemcinctus
mammals	XP_036599921.1;32155-32497;titin; Trichosurus vulpecula
mammals	XP_063140765.1;32522-32865;titin isoform X14; Rattus norvegicus
mammals	XP_031226595.1;31591-31934;titin isoform X16; Mastomys coucha
mammals	XP_054555434.1;31201-31544;titin; Talpa occidentalis
mammals	XP_013368062.1;32532-32875;PREDICTED titin isoform X4;Chinchilla lanigera
mammals	XP_029391868.1;32065-32408;titin isoform X3; Mus pahari
mammals	XP_031816251.1;31390-31732;titin isoform X2; Sarcophilus harrisii
mammals	XP_012582315.1;31155-31498;PREDICTED titin;Condylura cristata
mammals	XP_060246394.1;32092-32435;titin isoform X1; Meriones unguiculatus
mammals	XP_060033625.1;32109-32452;titin isoform X2; Erinaceus europaeus
mammals	XP_027721500.1;32143-32485;titin; Vombatus ursinus
mammals	XP_063115446.1;33088-33431;titin isoform X1; Cavia porcellus
mammals	XP_055455993.1;32101-32444;titin isoform X1; Psammomys obesus
mammals	XP_038607666.1;24840-25183;titin; Tachyglossus aculeatus
mammals	VCX36642.1;1-287;unnamed protein product; Gulo gulo
mammals	ELR47767.1;1-287;Titin, partial; Bos mutus
neoteleostei Tka	XP_038132156.1; 29135-29475;titin-like; Cyprinodon tularosa
neoteleostei Tka	XP_023256759.1; 28995-29335;titin-like; Seriola lalandi dorsalis
neoteleostei Tka	XP_056245477.1; 28467-28807;titin; Seriola aureovittata
neoteleostei Tka	XP_040912570.1; 24589-24929;titin-like; Toxotes jaculatrix
neoteleostei Tka	KAK2840468.1; 23564-23904;hypothetical protein Q5P01_014208; Channa striata
neoteleostei Tka	KAI3355754.1; 22872-23212;hypothetical protein L3Q82_004204; Scortum barcoo
neoteleostei Tka	XP_040004541.1; 26662-27002;titin; Xiphias gladius
neoteleostei Tka	XP_053732211.1; 28153-28493;titin isoform X12; Synchiropus splendidus
neoteleostei Tka	XP_034417599.1; 28370-28710;titin; Cyclopterus lumpus
neoteleostei Tka	XP_037831929.1; 25930-26270;titin isoform X4; Kryptolebias marmoratus
neoteleostei Tka	XP_039890085.1; 29275-29615;titin isoform X17; Simochromis diagramma
neoteleostei Tka	XP_025759373.1; 26592-26932;titin isoform X11; Oreochromis niloticus
neoteleostei Tka	XP_054871008.1; 28455-28795;titin isoform X1; Amphiprion ocellaris
neoteleostei Tka	XP_057707507.1; 30713-31053;titin isoform X6; Corythoichthys intestinalis
neoteleostei Tka	XP_061696855.1; 30323-30663;titin; Syngnathoides biaculeatus
neoteleostei Tka	XP_035532096.1; 25676-26016;titin isoform X31; Morone saxatilis
neoteleostei Tka	XP_035860033.1; 26455-26795;titin; Sander lucioperca
neoteleostei Tka	CAG13294.1; 1394-1734;unnamed protein product, partial; Tetraodon nigroviridis
neoteleostei Tka	XP_045910443.1; 29576-29916;titin; Micropterus dolomieu
neoteleostei Tka	TNN69584.1; 9573-9913;Titin; Liparis tanakae
neoteleostei Tka	XP_043987569.1; 29434-29774;titin; Gambusia affinis
neoteleostei Tka	KAA8595401.1; 15850-16190;hypothetical protein FQN60_012536; Etheostoma spectabile
neoteleostei Tka	XP_056288555.1; 22295-22635;titin-like isoform X4; Pseudoliparis swirei
neoteleostei Tka	XP_016517763.1; 32121-32461;PREDICTED titin; Poecilia formosa
neoteleostei Tka	KAF1383059.1; 16445-16785;hypothetical protein PFLUV_G00150350; Perca fluviatilis
neoteleostei Tka	XP_014898733.1; 27300-27640;PREDICTED titin isoform X18; Poecilia latipinna
neoteleostei Tka	XP_030580251.1; 27369-27709;titin-like; Archocentrus centrarchus
neoteleostei Tka	XP_037542739.1; 28773-29113;titin isoform X11; Nematolebias whitei
neoteleostei Tka	XP_008291057.1; 32266-32606;PREDICTED titin; Stegastes partitus
neoteleostei Tka	PWA26329.1; 9737-10077;hypothetical protein CCH79_00019416; Gambusia affinis
neoteleostei Tka	XP_061578936.1; 30675-31015;titin; Cololabis saira
neoteleostei Tka	XP_051258787.1; 24267-24607;titin isoform X3; Dicentrarchus labrax
neoteleostei Tka	MED6292668.1; 10871-11211;hypothetical protein; Characodon lateralis
neoteleostei Tka	KAG7233677.1; 7200-7540;hypothetical protein INR49_006714; Caranx melampygus
neoteleostei Tka	XP_032424242.1; 28055-28395;titin-like; Xiphophorus hellerii
neoteleostei Tka	XP_049450251.1; 27483-27823;titin isoform X1; Epinephelus fuscoguttatus
neoteleostei Tka	KAF7213756.1; 29173-29513;transcript variant X6; Nothobranchius furzeri
neoteleostei Tka	XP_044072089.1; 29293-29633;titin isoform X3; Siniperca chuatsi
neoteleostei Tka	XP_047225672.1; 31665-32005;titin; Girardinichthys multiradiatus
neoteleostei Tka	XP_049584245.1; 29379-29719;titin isoform X8; Syngnathus scovelli
neoteleostei Tka	KAF0027010.1; 24039-24379;hypothetical protein F2P81_021747; Scophthalmus maximus
neoteleostei Tka	XP_054908973.1; 27188-27528;titin isoform X5; Poeciliopsis prolifica
neoteleostei Tka	XP_055361182.1; 29178-29518;titin isoform X4; Betta splendens
neoteleostei Tka	XP_047193073.1; 24929-25269;titin isoform X6; Scophthalmus maximus
neoteleostei Tka	XP_019960349.1; 16876-17216;PREDICTED titin-like; Paralichthys olivaceus
neoteleostei Tka	XP_031733099.1; 29566-29905;titin-like; Anarrhichthys ocellatus
neoteleostei Tka	XP_041807068.1; 28455-28795;titin-like; Chelmon rostratus
neoteleostei Tka	XP_041663225.1; 24235-24575;titin isoform X2; Cheilinus undulatus
neoteleostei Tka	XP_033471474.1; 25739-26079;titin; Epinephelus lanceolatus
neoteleostei Tka	XP_061647830.1; 29116-29456;titin isoform X7; Phyllopteryx taeniolatus
neoteleostei Tka	XP_017164894.1; 29071-29411;PREDICTED titin; Poecilia reticulata
neoteleostei Tka	XP_030284053.1; 28771-29111;titin-like; Sparus aurata
neoteleostei Tka	AWP13680.1; 27362-27702;putative titin; Scophthalmus maximus
neoteleostei Tka	XP_026151943.1; 26663-27002;titin isoform X2; Mastacembelus armatus
neoteleostei Tka	XP_061142849.1; 30669-31009;titin; Syngnathus typhle
neoteleostei Tka	XP_059198376.1; 28417-28757;titin; Centropristis striata
neoteleostei Tka	XP_037095835.1; 29392-29732;titin isoform X2; Syngnathus acus
neoteleostei Tka	XP_047457601.1; 27051-27391;titin isoform X1; Mugil cephalus
neoteleostei Tka	XP_036966548.1; 28694-29034;titin; Acanthopagrus latus
neoteleostei Tka	KAF3694322.1; 13991-14331;Titin; Channa argus
neoteleostei Tka	XP_057937562.1; 30507-30847;titin isoform X1; Doryrhamphus excisus
neoteleostei Tka	XP_028289622.1; 27802-28142;titin-like isoform X3; Parambassis ranga
neoteleostei Tka	XP_027146542.1; 28548-28888;titin; Larimichthys crocea
neoteleostei Tka	XP_044221301.1; 29262-29602;titin; Thunnus albacares
neoteleostei Tka	XP_061548619.1; 29746-30086;titin; Phycodurus eques
neoteleostei Tka	XP_046259556.1; 27893-28233;titin; Scatophagus argus
neoteleostei Tka	KAK5889794.1; 3076-3416;hypothetical protein CesoFtcFv8_013379; Champsocephalus esox
neoteleostei Tka	XP_026232380.1; 26839-27179;titin; Anabas testudineus
neoteleostei Tka	XP_051937917.1; 30162-30502;titin; Hippocampus zosterae
neoteleostei Tka	KAK5920311.1; 3742-4082;hypothetical protein CgunFtcFv8_024133; Champsocephalus gunnari
neoteleostei Tka	KAG7502826.1; 31182-31522;titin-like; Solea senegalensis
neoteleostei Tka	XP_058473918.1; 27447-27787;titin isoform X23; Solea solea
neoteleostei Tka	XP_042283064.1; 27219-27559;titin-like; Thunnus maccoyii
neoteleostei Tka	XP_036065667.1; 30741-31081;titin; Oryzias melastigma
neoteleostei Tka	XP_034061418.1; 20759-21099;titin-like; Gymnodraco acuticeps
neoteleostei Tka	XP_062258138.1; 26690-27030;titin; Platichthys flesus
neoteleostei Tka	XP_060910069.1; 29425-29765;titin-like; Labrus mixtus
neoteleostei Tka	XP_053295066.1; 25177-25517;titin; Pleuronectes platessa
neoteleostei Tka	KAK1903058.1; 5830-6170;Titin; Dissostichus eleginoides
neoteleostei Tka	XP_034429232.1; 27633-27973;titin isoform X3; Hippoglossus hippoglossus
neoteleostei Tka	XP_061826846.1; 32375-32715;titin-like; Nerophis lumbriciformis
neoteleostei Tka	XP_023806459.1; 29363-29703;titin isoform X10; Oryzias latipes
neoteleostei Tka	XP_060944922.1; 25202-25542;titin-like; Limanda limanda
neoteleostei Tka	KAF6733003.1; 885-1225;Titin; Oryzias melastigma
neoteleostei Tka	XP_061735578.1; 31401-31741;titin; Nerophis ophidion
neoteleostei Tka	XP_054642424.1; 30145-30485;titin; Dunckerocampus dactyliophorus
neoteleostei Tka	KAF7659753.1; 13964-14304;hypothetical protein LDENG_00293800; Lucifuga dentata
neoteleostei Tka	KAK0143526.1; 210-550;Titin; Merluccius polli
neoteleostei Tka	XP_059930556.1; 28839-29179;titin isoform X21; Gadus macrocephalus
neoteleostei Tka	KAG7276493.1; 11145-11485;hypothetical protein CRUP_033931; Coryphaenoides rupestris
neoteleostei Tka	TKS66768.1; 36282-36602;Titin; Collichthys lucidus
neoteleostei Tka	RVE57822.1; 4562-4857;hypothetical protein OJAV_G00203010, partial; Oryzias javanicus
neoteleostei Tka	CAG5962766.1; 661-861;unnamed protein product; Menidia menidia
neoteleostei Tkb	XP_049341094.1; 27560-27902;titin; Astyanax mexicanus
neoteleostei Tkb	XP_030613937.1; 16110-16450;titin; Archocentrus centrarchus
neoteleostei Tkb	XP_046259558.1; 20722-21062;titin-like; Scatophagus argus
neoteleostei Tkb	XP_044072086.1; 30988-31328;titin-like; Siniperca chuatsi
neoteleostei Tkb	XP_025759277.1; 26849-27189;titin; Oreochromis niloticus
neoteleostei Tkb	XP_054871216.1; 28592-28932;titin; Amphiprion ocellaris
neoteleostei Tkb	XP_044222812.1; 24673-25013;titin-like; Thunnus albacares
neoteleostei Tkb	XP_063356279.1; 29042-29382;titin; Pelmatolapia mariae
neoteleostei Tkb	KAE8299081.1; 15195-15535;Titin; Larimichthys crocea
neoteleostei Tkb	XP_036964874.1; 28136-28476;titin; Acanthopagrus latus
neoteleostei Tkb	XP_030285208.1; 27260-27600;titin-like; Sparus aurata
neoteleostei Tkb	XP_047457604.1; 25632-25972;titin-like; Mugil cephalus
neoteleostei Tkb	XP_025999906.1; 28202-28542;titin-like isoform X4; Astatotilapia calliptera
neoteleostei Tkb	XP_061648584.1; 28657-28997;titin isoform X2; Phyllopteryx taeniolatus
neoteleostei Tkb	XP_035767200.1; 23413-23753;titin-like isoform X26; Neolamprologus brichardi
neoteleostei Tkb	XP_008295981.1; 27154-27494;PREDICTED titin-like isoform X20; Stegastes partitus
neoteleostei Tkb	XP_039901290.1; 28424-28764;titin isoform X5; Simochromis diagramma
neoteleostei Tkb	XP_051815341.1; 27240-27580;titin; Acanthochromis polyacanthus
neoteleostei Tkb	XP_037831925.1; 27397-27737;titin; Kryptolebias marmoratus
neoteleostei Tkb	KAG7234344.1; 21514-21854;hypothetical protein INR49_004915; Caranx melampygus
neoteleostei Tkb	KAF7213766.1; 20998-21338;transcript variant X1; Nothobranchius furzeri
neoteleostei Tkb	XP_035532111.1; 25936-26276;titin-like isoform X12; Morone saxatilis
neoteleostei Tkb	XP_057938933.1; 29337-29677;titin-like isoform X1; Doryrhamphus excisus
neoteleostei Tkb	XP_037136721.1; 23939-24279;titin-like isoform X2; Syngnathus acus
neoteleostei Tkb	CAG5962733.1; 13409-13748;unnamed protein product; Menidia menidia
neoteleostei Tkb	XP_053185046.1; 30756-31096;titin-like; Scomber japonicus
neoteleostei Tkb	KAK2840486.1; 29200-29540;hypothetical protein Q5P01_014226; Channa striata
neoteleostei Tkb	XP_051258783.1; 28730-29070;titin; Dicentrarchus labrax
neoteleostei Tkb	XP_032424233.1; 26511-26851;titin isoform X8; Xiphophorus hellerii
neoteleostei Tkb	KAI3355648.1; 15442-15782;hypothetical protein L3Q82_004193; Scortum barcoo
neoteleostei Tkb	XP_040004207.1; 28259-28599;titin; Xiphias gladius
neoteleostei Tkb	XP_037542745.1; 27890-28230;titin; Nematolebias whitei
neoteleostei Tkb	XP_035995565.1; 26919-27259;titin isoform X3; Fundulus heteroclitus
neoteleostei Tkb	KAF7657937.1; 15016-15356;hypothetical protein LDENG_00020370; Lucifuga dentata
neoteleostei Tkb	XP_056908716.1; 25676-26016;titin-like; Takifugu flavidus
neoteleostei Tkb	XP_023806503.1; 27898-28238;titin; Oryzias latipes
neoteleostei Tkb	XP_061548787.1; 22545-22885;titin isoform X2; Phycodurus eques
neoteleostei Tkb	TWW80209.1; 5768-6107;Titin; Takifugu flavidus
neoteleostei Tkb	XP_041663694.1; 20126-20466;titin-like; Cheilinus undulatus
neoteleostei Tkb	XP_040924666.1; 26399-26739;titin isoform X22; Betta splendens
neoteleostei Tkb	XP_054607243.1; 28142-28482;titin isoform X1; Nothobranchius furzeri
neoteleostei Tkb	XP_029385817.1; 28666-29006;titin-like; Echeneis naucrates
neoteleostei Tkb	XP_049584256.1; 23947-24287;titin isoform X2; Syngnathus scovelli
neoteleostei Tkb	XP_043988669.1; 27993-28333;titin; Gambusia affinis
neoteleostei Tkb	XP_019961951.1; 14114-14454;PREDICTED titin-like isoform X3; Paralichthys olivaceus
neoteleostei Tkb	XP_013883949.1; 27243-27583;PREDICTED titin-like; Austrofundulus limnaeus
neoteleostei Tkb	XP_015259331.1; 19905-20245;PREDICTED titin-like, partial; Cyprinodon variegatus
neoteleostei Tkb	XP_056245472.1; 28496-28836;titin-like; Seriola aureovittata
neoteleostei Tkb	XP_051937919.1; 24120-24460;titin-like isoform X2; Hippocampus zosterae
neoteleostei Tkb	XP_054643042.1; 28396-28736;titin-like isoform X16; Dunckerocampus dactyliophorus
neoteleostei Tkb	XP_027880008.1; 26514-26854;titin-like isoform X1; Xiphophorus couchianus
neoteleostei Tkb	XP_014908331.1; 28593-28933;PREDICTED titin-like; Poecilia latipinna
neoteleostei Tkb	XP_054909005.1; 27528-27868;titin-like isoform X2; Poeciliopsis prolifica
neoteleostei Tkb	XP_061142852.1; 23876-24216;titin-like isoform X2; Syngnathus typhle
neoteleostei Tkb	XP_053732214.1; 20157-20497;titin-like isoform X2; Synchiropus splendidus
neoteleostei Tkb	KAK0143499.1; 10278-10618;Titin; Merluccius polli
neoteleostei Tkb	XP_019750607.1; 19179-19519;PREDICTED titin isoform X1; Hippocampus comes
neoteleostei Tkb	XP_023193067.1; 26284-26624;titin-like; Xiphophorus maculatus
neoteleostei Tkb	XP_016516350.1; 28702-29042;PREDICTED titin isoform X9; Poecilia formosa
neoteleostei Tkb	RVE61150.1; 11308-11648;hypothetical protein OJAV_G00167840; Oryzias javanicus
neoteleostei Tkb	XP_061578934.1; 27764-28104;titin; Cololabis saira
neoteleostei Tkb	XP_040912571.1; 24441-24781;titin isoform X1; Toxotes jaculatrix
neoteleostei Tkb	XP_049450264.1; 20887-21227;titin-like isoform X4; Epinephelus fuscoguttatus
neoteleostei Tkb	XP_047193014.1; 24341-24681;titin isoform X9; Scophthalmus maximus
neoteleostei Tkb	XP_049896059.1; 18598-18938;titin-like isoform X1; Epinephelus moara
neoteleostei Tkb	XP_035859881.1; 23624-23963;titin-like isoform X2; Sander lucioperca
neoteleostei Tkb	XP_061735941.1; 29635-29974;titin-like; Nerophis ophidion
neoteleostei Tkb	XP_057707576.1; 26984-27324;titin; Corythoichthys intestinalis
neoteleostei Tkb	KAG7276475.1; 866-1206;hypothetical protein CRUP_033913; Coryphaenoides rupestris
neoteleostei Tkb	AWP13671.1; 27457-27797;putative titin-like isoform 2; Scophthalmus maximus
neoteleostei Tkb	XP_026150840.1; 27062-27402;titin-like; Mastacembelus armatus
neoteleostei Tkb	XP_055086671.1; 28489-28829;titin-like; Periophthalmus magnuspinnatus
neoteleostei Tkb	XP_036065892.1; 23169-23509;titin; Oryzias melastigma
neoteleostei Tkb	XP_054470783.1; 23151-23490;titin; Anoplopoma fimbria
neoteleostei Tkb	XP_035030265.2; 25501-25841;titin isoform X50; Hippoglossus stenolepis
neoteleostei Tkb	TDH06484.1; 10220-10559;hypothetical protein EPR50_G00113860; Perca flavescens
neoteleostei Tkb	XP_017164859.1; 28071-28411;PREDICTED titin-like; Poecilia reticulata
neoteleostei Tkb	XP_033473653.1; 29493-29833;titin-like isoform X3; Epinephelus lanceolatus
neoteleostei Tkb	MED6269539.1; 15826-16166;hypothetical protein; Characodon lateralis
neoteleostei Tkb	XP_034741675.1; 25541-25880;titin-like; Etheostoma cragini
neoteleostei Tkb	XP_024919501.1; 27977-28317;titin-like; Cynoglossus semilaevis
neoteleostei Tkb	KAA8578944.1; 16078-16417;hypothetical protein FQN60_006036, partial; Etheostoma spectabile
neoteleostei Tkb	KAJ0005319.1; 889-1229;hypothetical protein NQD34_015213; Periophthalmus magnuspinnatus
neoteleostei Tkb	XP_029282435.1; 25077-25416;titin-like isoform X10; Cottoperca gobio
neoteleostei Tkb	XP_038550557.1; 4359-4699;titin-like, partial; Micropterus salmoides
neoteleostei Tkb	KAG7504019.1; 23495-23835;titin-like isoform X4; Solea senegalensis
neoteleostei Tkb	TNN69536.1; 12121-12460;Titin; Liparis tanakae
neoteleostei Tkb	XP_058470066.1; 28907-29247;titin; Solea solea
neoteleostei Tkb	XP_056468232.1; 27824-28164;titin; Gadus chalcogrammus
neoteleostei Tkb	XP_059930583.1; 28271-28611;titin-like isoform X12; Gadus macrocephalus
neoteleostei Tkb	XP_062258134.1; 20420-20760;titin isoform X2; Platichthys flesus
neoteleostei Tkb	KAK5889761.1; 1853-2192;hypothetical protein CesoFtcFv8_013349; Champsocephalus esox
neoteleostei Tkb	KAK5920276.1; 1853-2192;hypothetical protein CgunFtcFv8_024102; Champsocephalus gunnari
neoteleostei Tkb	KAI4798296.1; 9919-10258;hypothetical protein KUCAC02_022139, partial; Chaenocephalus aceratus
neoteleostei Tkb	KAJ4923668.1; 11169-11508;hypothetical protein JOQ06_014152; Pogonophryne albipinna
neoteleostei Tkb	KAI9534593.1; 24063-24402;hypothetical protein NQZ68_012826; Dissostichus eleginoides
neoteleostei Tkb	XP_010785479.1; 1855-2194;PREDICTED titin-like; Notothenia coriiceps
neoteleostei Tkb	XP_023262715.1; 2353-2658;titin-like; Seriola lalandi dorsalis
neoteleostei Tkb	KAG8000453.1; 4052-4356;Titin; Nibea albiflora
neoteleostei Tkb	CAB1418955.1; 17725-17975;unnamed protein product; Pleuronectes platessa
non-neoteleostei Tka	XP_029103318.1; 29790-30131;titin-like; Scleropages formosus
non-neoteleostei Tka	XP_048835442.1; 28796-29136;titin-like; Brienomyrus brachyistius
non-neoteleostei Tka	XP_023657550.1; 21178-21518;titin-like; Paramormyrops kingsleyae
non-neoteleostei Tka	AHI42546.1; 25791-26131;titin; Campylomormyrus compressirostris
non-neoteleostei Tka	KAK2904762.1; 28765-29105;hypothetical protein Q8A67_006561; Cirrhinus molitorella
non-neoteleostei Tka	KAG9271840.1; 36-355;titin; Astyanax mexicanus
non-neoteleostei Tka	XP_028847163.1; 28490-28832;titin-like; Denticeps clupeoides
non-neoteleostei Tka	KAA0715513.1; 19380-19720;Titin; Triplophysa tibetana
non-neoteleostei Tka	XP_046903470.1; 29707-30047;titin; Hypomesus transpacificus
non-neoteleostei Tka	XP_030643510.1; 29477-29817;titin; Chanos chanos
non-neoteleostei Tka	CAJ1078524.1; 27462-27740;PREDICTED titin-like isoform X23; Xyrichtys novacula
non-neoteleostei Tka	XP_051565062.1; 28580-28920;titin; Myxocyprinus asiaticus
non-neoteleostei Tka	RXN38623.1; 1005-1345;titin-like isoform X1; Labeo rohita
non-neoteleostei Tka	XP_041940381.1; 26969-27310;titin-like; Alosa sapidissima
non-neoteleostei Tka	XP_031441903.1; 28906-29248;titin isoform X5; Clupea harengus
non-neoteleostei Tka	XP_048050362.1; 27276-27616;titin isoform X17; Megalobrama amblycephala
non-neoteleostei Tka	XP_049340612.1; 29842-30183;titin; Astyanax mexicanus
non-neoteleostei Tka	XP_043104593.1; 24342-24682;titin-like isoform X12; Puntigrus tetrazona
non-neoteleostei Tka	XP_051762790.1; 25020-25360;titin isoform X1; Ctenopharyngodon idella
non-neoteleostei Tka	XP_057191744.1; 29409-29749;titin; Triplophysa rosa
non-neoteleostei Tka	XP_016375722.1; 24376-24716;PREDICTED titin-like; Sinocyclocheilus rhinocerous
non-neoteleostei Tka	XP_058642700.1; 27537-27877;titin isoform X26; Onychostoma macrolepis
non-neoteleostei Tka	XP_026074665.1; 27877-28217;titin-like isoform X8; Carassius auratus
non-neoteleostei Tka	XP_060784901.1; 34114-34454;titin; Neoarius graeffei
non-neoteleostei Tka	XP_016149341.1; 28801-29141;PREDICTED titin-like; Sinocyclocheilus grahami
non-neoteleostei Tka	XP_053482238.1; 28180-28520;titin; Ictalurus furcatus
non-neoteleostei Tka	KAF5903364.1; 11337-11677;titin isoform X1, partial; Clarias magur
non-neoteleostei Tka	KAI4891464.1; 32804-33144;hypothetical protein NFI96_032852; Prochilodus magdalenae
non-neoteleostei Tka	ROL50398.1; 32641-32981;Titin; Anabarilius grahami
non-neoteleostei Tka	XP_053536757.1; 28130-28470;titin isoform X1; Ictalurus punctatus
non-neoteleostei Tka	KAF4086615.1; 19836-20176;hypothetical protein AMELA_G00085560; Ameiurus melas
non-neoteleostei Tka	XP_036428733.1; 27479-27819;titin; Colossoma macropomum
non-neoteleostei Tka	XP_016301102.1; 28376-28716;PREDICTED titin-like; Sinocyclocheilus anshuiensis
non-neoteleostei Tka	TSR51413.1; 29789-30129;Titin; Bagarius yarrelli
non-neoteleostei Tka	KAG1945256.1; 14125-14465;titin; Pimephales promelas
non-neoteleostei Tka	XP_021334745.1; 29566-29906;titin; Danio rerio
non-neoteleostei Tka	XP_056121658.1; 24789-25129;titin isoform X3; Rhinichthys klamathensis goyatoka
non-neoteleostei Tka	XP_063069264.1; 26477-26818;titin isoform X48; Engraulis encrasicolus
non-neoteleostei Tka	XP_037395518.1; 28736-29076;titin isoform X3; Pygocentrus nattereri
non-neoteleostei Tka	XP_041700618.2; 26033-26375;titin; Coregonus clupeaformis
non-neoteleostei Tka	XP_031661559.1; 20993-21335;titin-like isoform X6; Oncorhynchus kisutch
non-neoteleostei Tka	CDQ65446.1; 18462-18804;unnamed protein product; Oncorhynchus mykiss
non-neoteleostei Tka	XP_055734274.1; 27234-27576;titin-like; Salvelinus fontinalis
non-neoteleostei Tka	XP_034142687.1; 27173-27514;titin; Esox lucius
non-neoteleostei Tka	XP_029558354.1; 24508-24850;titin-like; Salmo trutta
non-neoteleostei Tka	XP_031653578.1; 27004-27346;titin-like isoform X16; Oncorhynchus kisutch
non-neoteleostei Tka	XP_014020658.2; 25110-25452;titin; Salmo salar
non-neoteleostei Tka	XP_021453208.2; 29858-30200;titin isoform X6; Oncorhynchus mykiss
non-neoteleostei Tka	KAI5106817.1; 33550-33890;titin; Silurus meridionalis
non-neoteleostei Tka	KAF7709180.1; 7045-7370;hypothetical protein HF521_016030; Silurus meridionalis
non-neoteleostei Tka	XP_045563492.1; 29140-29482;titin isoform X15; Salmo salar
non-neoteleostei Tka	MCJ8732910.1; 15297-15637;hypothetical protein; Pangasius djambal
non-neoteleostei Tka	XP_062862149.1; 28228-28568;titin isoform X17; Trichomycterus rosablanca
non-neoteleostei Tka	XP_029567480.1; 26045-26387;titin-like; Salmo trutta
non-neoteleostei Tka	MCI4378778.1; 20752-21092;hypothetical protein; Pangasianodon gigas
non-neoteleostei Tka	XP_053089862.1; 30293-30633;titin isoform X5; Pangasianodon hypophthalmus
non-neoteleostei Tka	KAK2849731.1; 33209-33549;hypothetical protein Q7C36_008514; Tachysurus vachellii
non-neoteleostei Tka	KAK3543992.1; 18872-19196;hypothetical protein QTP70_032753; Hemibagrus guttatus
non-neoteleostei Tka	KAK3568644.1; 12485-12810;hypothetical protein QTP86_011426; Hemibagrus guttatus
non-neoteleostei Tka	KAG7330837.1; 29470-29810;hypothetical protein KOW79_004806; Hemibagrus wyckioides
non-neoteleostei Tka	XP_047670400.1; 27489-27829;titin isoform X10; Tachysurus fulvidraco
non-neoteleostei Tka	XP_053351968.1; 27722-28062;titin; Clarias gariepinus
non-neoteleostei Tka	KAK1789142.1; 25471-25707;hypothetical protein P4O66_015089, partial; Electrophorus voltai
non-neoteleostei Tka	KAG9271839.1; 57-275;titin; Astyanax mexicanus
non-neoteleostei Tkb	XP_043104938.1; 469-811;titin-like; Puntigrus tetrazona
non-neoteleostei Tkb	XP_029112763.1; 22562-22904;titin-like; Scleropages formosus
non-neoteleostei Tkb	XP_035392322.1; 26526-26868;titin; Electrophorus electricus
non-neoteleostei Tkb	XP_062862169.1; 22555-22897;titin isoform X19; Trichomycterus rosablanca
non-neoteleostei Tkb	XP_036428747.1; 24816-25158;titin; Colossoma macropomum
non-neoteleostei Tkb	XP_049341094.1; 27560-27902;titin; Astyanax mexicanus
non-neoteleostei Tkb	XP_028846702.1; 20155-20497;titin isoform X2; Denticeps clupeoides
non-neoteleostei Tkb	XP_058642716.1; 26728-27070;titin isoform X13; Onychostoma macrolepis
non-neoteleostei Tkb	KAG1939035.1; 17747-18089;titin; Pimephales promelas
non-neoteleostei Tkb	KAK7169442.1; 23620-23962;hypothetical protein R3I93_005418; Phoxinus phoxinus
non-neoteleostei Tkb	XP_037395519.1; 25569-25911;titin; Pygocentrus nattereri
non-neoteleostei Tkb	XP_026127101.1; 25053-25395;titin isoform X16; Carassius auratus
non-neoteleostei Tkb	XP_051998794.1; 26658-27000;titin; Xyrauchen texanus
non-neoteleostei Tkb	KAI7808380.1; 27470-27812;putative titin; Triplophysa rosa
non-neoteleostei Tkb	KAI2660841.1; 18137-18479;Titin; Labeo rohita
non-neoteleostei Tkb	XP_042586457.1; 24671-25013;titin-like; Cyprinus carpio
non-neoteleostei Tkb	XP_056121651.1; 22768-23110;titin-like; Rhinichthys klamathensis goyatoka
non-neoteleostei Tkb	XP_016149342.1; 27167-27509;PREDICTED titin-like; Sinocyclocheilus grahami
non-neoteleostei Tkb	KAK2904762.1; 57728-58070;hypothetical protein Q8A67_006561; Cirrhinus molitorella
non-neoteleostei Tkb	XP_058247662.1; 24885-25227;titin isoform X6; Hemibagrus wyckioides
non-neoteleostei Tkb	XP_048861821.1; 22201-22543;titin-like; Brienomyrus brachyistius
non-neoteleostei Tkb	XP_059356445.1; 25449-25790;titin; Carassius carassius
non-neoteleostei Tkb	KTF83332.1; 6373-6715;hypothetical protein cypCar_00009719; Cyprinus carpio
non-neoteleostei Tkb	XP_023685182.1; 20038-20380;titin-like isoform X2; Paramormyrops kingsleyae
non-neoteleostei Tkb	XP_055070948.1; 25131-25473;titin isoform X14; Misgurnus anguillicaudatus
non-neoteleostei Tkb	XP_053089906.1; 26493-26835;titin isoform X33; Pangasianodon hypophthalmus
non-neoteleostei Tkb	XP_016102880.1; 1003-1344;PREDICTED titin; Sinocyclocheilus grahami
non-neoteleostei Tkb	MCI4378765.1; 20227-20569;hypothetical protein; Pangasianodon gigas
non-neoteleostei Tkb	ABG48499.1; 26842-27184;titin b; Danio rerio
non-neoteleostei Tkb	XP_021334747.1; 23396-23738;titin isoform X2; Danio rerio
non-neoteleostei Tkb	XP_056321798.1; 26054-26396;titin; Danio aesculapii
non-neoteleostei Tkb	XP_041940385.1; 25464-25806;titin-like isoform X4; Alosa sapidissima
non-neoteleostei Tkb	KPP80108.1; 17646-17988;titin-like, partial; Scleropages formosus
non-neoteleostei Tkb	KAF5903365.1; 4549-4891;titin-like isoform X1, partial; Clarias magur
non-neoteleostei Tkb	TSR51412.1; 3798-4140;Titin; Bagarius yarrelli
non-neoteleostei Tkb	KAI4891465.1; 25979-26321;hypothetical protein NFI96_032853, partial; Prochilodus magdalenae
non-neoteleostei Tkb	XP_053482239.1; 27701-28043;titin; Ictalurus furcatus
non-neoteleostei Tkb	XP_053536775.1; 27461-27803;titin isoform X1; Ictalurus punctatus
non-neoteleostei Tkb	MCJ8732921.1; 13909-14251;hypothetical protein; Pangasius djambal
non-neoteleostei Tkb	XP_060784900.1; 25885-26227;titin; Neoarius graeffei
non-neoteleostei Tkb	XP_047670412.1; 25092-25434;titin isoform X5; Tachysurus fulvidraco
non-neoteleostei Tkb	KAA0715513.1; 43329-43671;Titin; Triplophysa tibetana
non-neoteleostei Tkb	KPP71278.1; 1692-2016;titin b-like, partial; Scleropages formosus
non-neoteleostei Tkb	XP_048835864.1; 29669-30012;titin; Brienomyrus brachyistius
non-neoteleostei Tkb	XP_046701747.1; 25672-26014;titin isoform X2; Silurus meridionalis
non-neoteleostei Tkb	KAF4086612.1; 9609-9951;hypothetical protein AMELA_G00085530; Ameiurus melas
non-neoteleostei Tkb	XP_023657438.1; 28883-29226;titin-like; Paramormyrops kingsleyae
non-neoteleostei Tkb	KAI5613454.1; 23925-24267;titin isoform X1; Silurus asotus
non-neoteleostei Tkb	XP_046903472.1; 29643-29985;titin; Hypomesus transpacificus
non-neoteleostei Tkb	XP_031441566.1; 25409-25751;titin isoform X8; Clupea harengus
non-neoteleostei Tkb	XP_063069211.1; 27902-28244;titin isoform X29; Engraulis encrasicolus
non-neoteleostei Tkb	XP_028969353.2; 24683-25024;titin; Esox lucius
non-neoteleostei Tkb	XP_038870160.1; 27829-28170;titin; Salvelinus namaycush
non-neoteleostei Tkb	XP_023862846.1; 19772-20113;titin-like; Salvelinus alpinus
non-neoteleostei Tkb	XP_055727117.1; 24754-25095;titin; Salvelinus fontinalis
non-neoteleostei Tkb	KAK6315284.1; 20424-20765;hypothetical protein J4Q44_G00148130; Coregonus suidteri
non-neoteleostei Tkb	XP_042162430.1; 27786-28127;titin; Oncorhynchus tshawytscha
non-neoteleostei Tkb	XP_052378620.1; 28508-28849;titin; Oncorhynchus keta
non-neoteleostei Tkb	XP_045068018.1; 26893-27234;titin; Coregonus clupeaformis
non-neoteleostei Tkb	XP_021435266.2; 23677-24018;titin isoform X4; Oncorhynchus mykiss
non-neoteleostei Tkb	KAJ8012934.1; 1150-1490;hypothetical protein DPEC_G00048040; Dallia pectoralis
non-neoteleostei Tkb	XP_029558351.1; 25958-26299;titin-like isoform X1; Salmo trutta
non-neoteleostei Tkb	CAB1328725.1; 1-253;unnamed protein product; Coregonus sp. 'balchen'
